# Next generation statistical framework for next generation spatial transcriptomics data

**DOI:** 10.1101/2025.05.02.651852

**Authors:** Fatoumata Mangane, Pierre Bost

## Abstract

The rapid advancement of spatial transcriptomic technologies, particularly in situ hybridization based methods, has enabled the profiling of gene expression at sub cellular resolution across large tissue sections. Commercial platforms such as Xenium and CosMx now routinely generate high-quality datasets of increasing size and complexity. However, existing analytical approaches, often adapted from single-cell genomics, fall short in addressing the specific challenges posed by spatial data, especially at scale. In this work, we present TranspaceR, a new R package that introduces computational and statistical methods tailored to the analysis of next-generation spatial transcriptomic datasets. Our framework includes novel quality control procedures, scalable gene selection strategies especially for spatially variable genes, and optimized normalization and dimensionality reduction techniques based on in-depth statistical characterization of spatial data. We also demonstrate how single-cell annotation tools can be leveraged for automated cell-type labeling within spatial contexts. Together, these tools enable the efficient and robust analysis of imaging-based spatial transcriptomics datasets comprising millions of cells, paving the way for deeper insights into tissue organization.
