## Supplementary Table S1 for "Next generation statistical framework for next generation spatial transcriptomics data"

Cell type	Average volume (µm3)	Volume SD (µm3)	Average radius (µm)	Radius SD (µm)	BNID	Other source
Sperm cell	30	0.3	1.91496523505264	0.00653801701474447	109891
RBC	100	4	2.84912090945351	0.0393808251030152	107600
Lymphocyte	130	15	3.10679205774559	0.124197675154559	111439
Monocyte	218		3.68469481201664	0		Morphometry of Human Leukocytes (1980)
Neutrophil	300	37	4.09412307525728	0.176411346899575	108241
Beta cell	1000		6.09131249281973	0	109227
Endothelial cell	1009	170	6.10934941760048	0.364003510047254		Endothelial cell subpopulations in vitro: cell volume, cell cycle, and radiosensitivity (1985)
Esophageal epithelial cell	1010	321	6.11134685695881	0.686875056626773	106591
Enterocyte	1400		6.80664548830421	0	111216
Fibroblast	2260		7.9719885250887	0	108244
HepG2	2850	240	8.60616530787393	0.258963439097339	104614
Neuron	3042	491	8.79333095833428	0.507482690372644	104895
HeLa	3700	1500	9.38031556755268	1.36239468611197	105879
Hair cell	4000		9.62477702559416	0	108242
U2OS cell	4000		9.62477702559416	0	108088
Alveolar macrophage	5000	174	10.3602677974003	0.1295549065183	103566
Hepatocyte	11305	803	13.5609516327318	0.348964935914914		Stereology of liver biopsies from healthy volunteers (1976)
Cardiomyocyte	15600	500	15.0814117605003	0.175684153040755	108243
